# Functional stability despite high taxonomic turnover characterizes the Ulva microbiome across a 2,000 km salinity gradient

**DOI:** 10.1101/2024.06.20.599874

**Authors:** Luna M. van der Loos, Sophie Steinhagen, Willem Stock, Florian Weinberger, Sofie D’hondt, Anne Willems, Olivier De Clerck

**Author notes:** corresponding author: Luna van der Loos.

## Abstract

The green seaweed Ulva depends on its associated bacteria for morphogenesis and is an important model to study algal-bacterial interactions. Ulva-associated bacteria exhibit high turnover across environmental gradients, leading to the hypothesis that bacteria contribute to the acclimation potential of the host. Yet little is known about the variation in the functional profile of Ulva-associated bacteria in relation to environmental changes. To test which microbial functions shift alongside a strong environmental gradient, we analysed microbial communities of 91 Ulva samples across a 2,000 km Atlantic–Baltic Sea salinity gradient using metagenomic sequencing. Metabolic reconstruction of 639 metagenome-assembled genomes revealed widespread potential for carbon, sulphur, nitrogen, and vitamin metabolism, including amino acid and vitamin B biosynthesis. While salinity explained 70% of taxonomic variation, it only accounted for 17% of functional variation, indicating extensive functional stability. The limited variation was attributed to typical high-salinity bacteria exhibiting enrichment in genes for thiamine, pyridoxal, and betaine biosynthesis. These metabolic modules likely contribute to oxidative stress mitigation, cellular osmotic homeostasis, and membrane stabilization in response to salinity variations. Our results emphasise the importance of functional profiling to understand the seaweed holobiont and its collective response to environmental change.
