## Supplementary material for "Functional stability despite high taxonomic turnover characterizes the Ulva microbiome across a 2,000 km salinity gradient": Table S1

### Sheet: README
This is Supplementary Table S1 belonging to:
"Functional stability despite high taxonomic turnover characterizes the Ulva microbiome across a 2,000 km salinity gradient"
Luna M. van der Loos, Sophie Steinhagen, Willem Stock, Florian Weinberger, Sofie D’hondt, Anne Willems, Olivier De Clerck
Column	Header	Description
A	sample	sample name
B	country	sample country
C	site	sample site
D	latitude	coördinates
E	longitude	coördinates
F	date	sample date
G	substrate	substrate that the Ulva host was growing on
H	salinity	measured salinity (PSU) level at site
I	temperature	measured temperature (°C) at site
J	O2	measured oxygen level (mg l-1) at site
K	NOx	measured nitrogen oxides concentration (µmol/L) at site
L	NO2	measured nitrite concentration (µmol/L) at site
M	NO3	measured nitrate concentration (µmol/L) at site
N	PO4	measured phosphate concentration (µmol/L) at site
O	silicate	measured silicate concentration (µmol/L) at site
P	host	taxonomic identification of the host species

### Sheet: TableS1
sample	country	site	latitude	longitude	date	substrate	salinity	temperature	O2	NOx	NO2	NO3	PO4	silicate	host
DK032	Denmark	Helsingør_1	56.0267	12.6075	20200715	rock	17.4	17.5	11.39	0.835	0.022	0.813	0.368	3.812	Ulva_linza
DK040	Denmark	Hellerup	55.7406	12.5855	20200715	rock	18.2	18.9	9.6	0.886	0.039	0.847	0.382	1.813	Blidingia_minima
DK048	Denmark	Strøby	55.406	12.2869	20200715	concrete	14	18.1	12.68	1.476	0.066	1.41	0.433	4.156	Ulva_intestinalis
DK049	Denmark	Strøby	55.406	12.2869	20200715	rock	14	18.1	12.68	1.476	0.066	1.41	0.433	4.156	Ulva_linza
DK051	Denmark	Klippinge	55.3758	12.4007	20200715	rock	11.5	17.5	8.7	3.049	0.224	2.825	0.543	11.385	Ulva_linza
DK066	Denmark	Vordingborg	54.9952	11.8984	20200716	rock	11.8	18.6	8.9	0.606	0.005	0.601	0.558	11.905	Ulva_intestinalis
DK084	Denmark	Korsør_Nor_2	55.3492	11.1897	20200717	drift	15.7	21.7	10.58	0.922	0.075	0.847	0.475	3.665	Ulva_compressa
DK086	Denmark	Korsør_Nor_2	55.3492	11.1897	20200717	drift	15.7	21.7	10.58	0.922	0.075	0.847	0.475	3.665	Ulva_torta
DK088	Denmark	Korsør_Nor_2	55.3492	11.1897	20200717	rock	15.7	21.7	10.58	0.922	0.075	0.847	0.475	3.665	Ulva_intestinalis
DK092	Denmark	Holbækfjord	55.7159	11.6712	20200717	drift	18.8	24.8	11.77	0.652	0.127	0.525	0.598	7.352	Ulva_lacinulata
DK097	Denmark	Atterup	55.7945	11.6467	20200717	rock	18.6	26.8	16.55	0.555	0.088	0.467	0.312	5.5	Ulva_torta
DK103	Denmark	Nykøbing	55.9124	11.6695	20200717	epiphytic_zoic	17.9	20.9	10.32	0.359	0.039	0.32	0.465	10.27	Ulva_torta
DK106	Denmark	Moseby_1_(Dansk_Tang)	55.9075	11.6705	20200718	drift	17.7	22.2	10.07	4.844	2.021	2.823	1.351	20.741	Ulva_lacinulata
DK110	Denmark	Fredrikshavn_(green_tide)	57.4271	10.5262	20200721	drift_greentide	30.2	19.3	6.42	0.786	0.16	0.626	1.937	7.059	Ulva_lacinulata
DK111	Denmark	Fredrikshavn_(green_tide)	57.4271	10.5262	20200721	drift_greentide	30.2	19.3	6.42	0.786	0.16	0.626	1.937	7.059	Ulva_lacinulata
DK112	Denmark	Fredrikshavn_(green_tide)	57.4271	10.5262	20200721	drift_greentide	30.2	19.3	6.42	0.786	0.16	0.626	1.937	7.059	Ulva_lacinulata
DK118	Denmark	Skagen_3	57.7145	10.5752	20200721	rock	31.5	18.4	9.85	0.85	0.033	0.817	1.015	5.785	Blidingia_minima
DK119	Denmark	Skagen_3	57.7145	10.5752	20200721	rock	31.5	18.4	9.85	0.85	0.033	0.817	1.015	5.785	Ulva_compressa
DK132	Denmark	Skive_1	56.5565	9.0759	20200722	drift_greentide	20.8	15.3	12.87	22.979	2.023	20.956	0.1	19.709	Ulva_compressa
DK133	Denmark	Skive_1	56.5565	9.0759	20200722	drift_greentide	20.8	15.3	12.87	22.979	2.023	20.956	0.1	19.709	Ulva_lacinulata
DK139	Denmark	Mogenstrup	56.6799	9.12317	20200722	drift	25.2	18.4	11.11	0.96	0.249	0.711	0.96	22.356	Ulva_linza
DK144	Denmark	Roslev	56.7076	9.1754	20200722	plastic	25	17.2	9.55	1.337	0.253	1.084	0.81	17.942	Ulva_lacinulata
DK165	Denmark	Juelsminde_2	55.7039	10.0247	20200723	epiphytic_zoic	24.7	15.2	9.83	1.113	0.087	1.026	0.493	9.36	Ulva_torta
DK169	Denmark	Juelsminde_2	55.7039	10.0247	20200723	rock	24.7	15.2	9.83	1.113	0.087	1.026	0.493	9.36	Blidingia_minima
DK178	Denmark	Rønde	56.2948	10.4261	20200723	rock	22.2	17.6	11.88	1.018	0	1.018	0.087	3.362	Ulva_linza
DK184	Denmark	Kolding_1	55.4966	9.54361	20200724	rock	21	15.3	8.54	0.894	0.097	0.797	4.876	40.879	Ulva_linza
DK199	Denmark	Hejlsminde	55.3604	9.59886	20200724	rock	17.7	18	10.28	1.56	0.135	1.425	0.864	25.143	Ulva_linza
DK201	Denmark	Hejlsminde	55.3604	9.59886	20200724	drift	17.7	18	10.28	1.56	0.135	1.425	0.864	25.143	Ulva_compressa
DK209	Denmark	Apenrade_2	55.0306	9.6085	20200724	rock	18.5	16.9	10.27	1.741	0.028	1.713	0.092	7.018	Ulva_linza
DK219	Denmark	Assesn_Marina	55.2638	9.88178	20200725	epiphytic_zoic	16.1	17.9	9.67	4.473	0.161	4.312	0.451	11.052	Ulva_linza
DK222	Denmark	Faaborg_1	55.1049	10.0827	20200725	rock	15.9	17.4	10.33	0.557	0.006	0.551	0.109	2.523	Blidingia_minima
DK229	Denmark	Svendborg	54.9833	10.5247	20200725	rock	14.4	20.5	11.64	2.581	0.128	2.453	0.136	9.269	Ulva_intestinalis
DK233	Denmark	Bagenkop_1	54.7511	10.6734	20200725	rock	14.4	18.8	8.75	1.444	0.108	1.336	0.181	4.504	Ulva_linza
NO038	Norway	Vesterøy_1_rockpool	59.0378	10.9491	20200701	rock	10.4	24.2	19	1.682	0.41	1.272	0.354	11.348	Ulva_intestinalis
NO039	Norway	Vesterøy_1_Sea	59.0356	10.9488	20200701	rock	13.6	20.1	14.44	3.76	0.272	3.488	0.173	7.01	Ulva_intestinalis
NO048	Norway	Skjærhalden_3	59.0837	11.0709	20200701	NA	5.1	17.8	10.35	8.006	0.151	7.855	0.084	12.504	Ulva_intestinalis
NO060	Norway	Sandefjord_2	59.1265	10.2413	20200702	rock	21.3	20.6	8.77	1.999	0.234	1.765	0.797	5.677	Ulva_intestinalis
NO063	Norway	Sandefjord_1	59.1127	10.2314	20200702	epiphytic_zoic	21.5	20.1	9.65	0.876	0.032	0.844	0.074	0.347	Ulva_compressa
NO071	Norway	Tjodalyn_3	59.0249	10.185	20200702	plastic	20.6	18.9	9.73	0.72	0.036	0.684	0.033	0.535	Ulva_fenestrata
NO077	Norway	Stavern_1	58.9764	10.0084	20200702	rock	22.9	18.5	10.85	0.71	0.015	0.695	0.036	0.695	Ulva_intestinalis
NO079	Norway	Stavern_2	58.9676	9.94804	20200703	rock	22	17	9.12	1.619	0.044	1.575	0.099	2.183	Blidingia_minima
NO080	Norway	Stavern_2	58.9676	9.94804	20200703	plastic	22	17	9.12	1.619	0.044	1.575	0.099	2.183	Ulva_fenestrata
NO087	Norway	Nevlunghavn	58.9677	9.86843	20200703	rock	24.4	17	10.13	3.394	0.065	3.329	0.248	1.945	Ulva_intestinalis
NO090	Norway	Stabbestad	58.8059	9.4334	20200707	epiphytic_zoic	28.4	16.8	12.15	1.061	0.077	0.984	0.327	1.649	Ulva_torta
NO096	Norway	Grimstad	58.3238	8.5779	20200707	concrete	32	13.3	10.82	1.179	0.04	1.139	0.089	0.839	Ulva_fenestrata
NO099	Norway	Brekkestø	58.1947	8.34661	20200708	epiphytic_zoic	30.8	14.9	9.92	0.766	0.018	0.748	0.026	0.259	Ulva_compressa
NO100	Norway	Brekkestø	58.1947	8.34661	20200708	epiphytic_zoic	30.8	14.9	9.92	0.766	0.018	0.748	0.026	0.259	Ulva_fenestrata
NO104	Norway	Brekkestø	58.1947	8.34661	20200708	wood_rubber_rope	30.8	14.9	9.92	0.766	0.018	0.748	0.026	0.259	Blidingia_minima
NO109	Norway	Flekkerøy_2	58.0786	8.01807	20200708	epiphytic_zoic	29.5	15.3	10.52	1.652	0.072	1.58	0.156	1.667	Ulva_compressa
NO127	Norway	Farsund	58.0668	6.76564	20200709	concrete	34.3	10.2	9.76	2.321	0.137	2.184	0.252	1.014	Blidingia_minima
NO131	Norway	Farsund	58.0668	6.76564	20200709	concrete	34.3	10.2	9.76	2.321	0.137	2.184	0.252	1.014	Ulva_fenestrata
NO132	Norway	Farsund	58.0668	6.76564	20200709	drift	34.3	10.2	9.76	2.321	0.137	2.184	0.252	1.014	Ulva_lacinulata
NO136	Norway	Borshavn	58.1004	6.58272	20200709	wood_rubber_rope	34	10.8	12.24	1.107	0.021	1.086	0.257	3.972	Ulva_intestinalis
NO139	Norway	Nesvåg	58.3378	6.20246	20200709	concrete	33.7	9.8	12.14	7.179	0.177	7.002	0.206	4.443	Ulva_fenestrata
NO140	Norway	Nesvåg	58.3378	6.20246	20200709	rock	33.7	9.8	12.14	7.179	0.177	7.002	0.206	4.443	Ulva_compressa
SV761	Sweden	Båleröd	58.8917	11.2005	20200625	drift	21.2	22.7	9.94	1.767	0.125	1.642	0.423	4.365	Ulva_lacinulata
SV764	Sweden	Rossö_Strand_rock_pool_2	58.8426	11.1518	20200625	rock	23.7	25.5	7.4	1.097	0.365	0.732	2.723	1.415	Ulva_intestinalis
SV767	Sweden	Rossö_Strand_sea	58.8427	11.1518	20200625	rock	20.4	23.9	11.6	2.561	0.138	2.423	0.215	0.903	Ulva_intestinalis
SV770	Sweden	Resö_hamn	58.7999	11.1654	20200625	epiphytic_zoic	20.9	22.8	13.3	1.252	0.113	1.139	0.121	0.453	Ulva_compressa
SV771	Sweden	Resö_hamn	58.7999	11.1654	20200625	rock	20.9	22.8	13.3	1.252	0.113	1.139	0.121	0.453	Blidingia_minima
SV774	Sweden	Resö_hamn	58.7999	11.1654	20200625	concrete	20.9	22.8	13.3	1.252	0.113	1.139	0.121	0.453	Ulva_lacinulata
SV776	Sweden	Sannäs	58.7417	11.2456	20200625	rock	20.1	25.1	10.95	1.201	0.245	0.956	0.264	7.626	Ulva_intestinalis
SV784	Sweden	Fjällbacka_strand	58.5918	11.2784	20200625	rock	21.5	24.2	11.8	0.98	0.212	0.768	0.265	0.992	Ulva_intestinalis
SV786	Sweden	Fjällbacka_strand	58.5918	11.2784	20200625	concrete	21.5	24.2	11.8	0.98	0.212	0.768	0.265	0.992	Ulva_fenestrata
SV797	Sweden	Smögen_2	58.3525	11.2263	20200626	concrete	20.5	20.6	9.33	0.796	0.075	0.721	0.179	0.281	Ulva_fenestrata
SV799	Sweden	Island_Tjärnö_with_no_name	58.8832	11.1178	20200627	epiphytic_zoic	22	13.9	10.86	1.668	0.121	1.547	0.081	6.346	Ulva_compressa
SV801	Sweden	Island_Tjärnö_with_no_name	58.8832	11.1178	20200627	rock	22	13.9	10.86	1.668	0.121	1.547	0.081	6.346	Ulva_intestinalis
SV805	Sweden	Tjärnö_Rock_Pool_1	58.8831	11.1181	20200627	rock	21.3	29.5	15	0.754	0.134	0.62	2.49	1.652	Ulva_intestinalis
SV806	Sweden	Tjärnö_Rock_Pool_2	58.8831	11.1182	20200627	rock	10	26.4	3.6	3.539	0.471	3.068	2.228	4.398	Ulva_intestinalis
SV809	Sweden	Marstrand	57.8875	11.5873	20200730	epiphytic_zoic	21.4	16.2	8.44	1.691	0.158	1.533	0.238	3.921	Ulva_torta
SV811	Sweden	Fiskebäck	57.6454	11.8583	20200730	concrete	18.4	16.3	9.36	4.997	0.252	4.745	0.109	5.287	Ulva_intestinalis
SV817	Sweden	Varberg_hamn	57.1091	12.2417	20200730	concrete	20.3	16.9	9.04	14.044	1.521	12.523	0.309	9.72	Ulva_linza
SV828	Sweden	Haverdal_3	56.7391	12.6307	20200731	rock	17.7	16.9	11.1	1.211	0.037	1.174	0.623	12.323	Ulva_intestinalis
SV831	Sweden	Skallkrokens_hamn	56.7269	12.6416	20200731	concrete	17.8	16.5	8.56	2.749	0.168	2.581	0.34	4.155	Ulva_linza
SV837	Sweden	Torekov	56.4297	12.6318	20200731	sand	18.2	20.1	9.77	1.423	0.007	1.416	0.571	3.66	Ulva_intestinalis
SV838	Sweden	Torekov	56.4297	12.6318	20200731	sand	18.2	20.1	9.77	1.423	0.007	1.416	0.571	3.66	Ulva_linza
SV843	Sweden	Höganäs_2	56.208	12.5392	20200801	concrete	15.1	17.2	9.16	0.728	0.025	0.703	0.186	4.672	Ulva_linza
SV847	Sweden	Åhus	55.9079	14.3035	20200805	rock	8.2	13.7	8.59	1.031	0.032	0.999	1.647	7.003	Ulva_intestinalis
SV849	Sweden	Fjällkinge	55.9744	14.4015	20200805	rock	8	18.4	9.88	3.685	0.178	3.507	1.491	13.939	Ulva_intestinalis
SV850	Sweden	Fjällkinge	55.9744	14.4015	20200805	rock	8	18.4	9.88	3.685	0.178	3.507	1.491	13.939	Ulva_intestinalis
SV856	Sweden	Mörrum	56.1461	14.7535	20200805	rock	6.5	15.3	11.7	2.125	0.105	2.02	0.42	11.257	Ulva_linza
SV857	Sweden	Mörrum	56.1461	14.7535	20200805	rock	6.5	15.3	11.7	2.125	0.105	2.02	0.42	11.257	Ulva_intestinalis
SV859	Sweden	Drösebo	56.1535	14.7868	20200805	rock	8	15.6	13.86	1.226	0.022	1.204	0.41	6.615	Ulva_linza
SV866	Sweden	Sandhamn	56.0939	15.8551	20200806	rock	7.8	13.8	8.76	1.282	0.026	1.256	0.711	7.988	Ulva_linza
SV868	Sweden	Järnsida	56.3555	16.0824	20200806	rock	7.6	19	10.67	2.566	0.041	2.525	0.552	6.573	Ulva_linza
SV870	Sweden	Järnsida	56.3555	16.0824	20200806	rock	7.6	19	10.67	2.566	0.041	2.525	0.552	6.573	Ulva_intestinalis
SV875	Sweden	Gryt	58.1284	16.8015	20200806	rock	7	16.2	10.4	0.711	0.014	0.697	0.286	6.441	Ulva_linza
SV876	Sweden	Gryt	58.1284	16.8015	20200806	rock	7	16.2	10.4	0.711	0.014	0.697	0.286	6.441	Ulva_intestinalis
SV880	Sweden	Gryt	58.1284	16.8015	20200806	drift_greentide	7	16.2	10.4	0.711	0.014	0.697	0.286	6.441	Ulva_intestinalis
SV890	Sweden	Nynäshamn_1	58.8999	17.9514	20200807	rock	6.4	15.5	10.08	2.166	0.023	2.143	0.331	12.146	Ulva_linza
SV891	Sweden	Nynäshamn_2	58.895	17.9549	20200807	rock	6.4	17.7	13.17	0.498	0.019	0.479	0.229	7.033	Ulva_intestinalis
