## Supplementary material for "Functional stability despite high taxonomic turnover characterizes the Ulva microbiome across a 2,000 km salinity gradient": Table S4

### Sheet: README
This is Supplementary Table S4 belonging to:
"Functional stability despite high taxonomic turnover characterizes the Ulva microbiome across a 2,000 km salinity gradient"
Luna M. van der Loos, Sophie Steinhagen, Willem Stock, Florian Weinberger, Sofie D’hondt, Anne Willems, Olivier De Clerck
Column	Header	Description
A	identifyer	unique identifyer of bacterial genome/MAG
B	genus	bacterial genus
C	isolation_source	isolation source (seawater or Ulva)
D	database	database where genome was archived
E	genbank_accession	GenBank accession number
F	BioProject	SRA BioProject
G	BioSample	SRA BioSample
H	geography	broad geographic location where bacteria were collected

### Sheet: TableS4
identifyer	bacterial_genus	isolation_source	database	genbank_accession	BioProject	BioSample	geography
GCA_000374465.1	Ahrensia	seawater	GenBank	GCA_000374465.1	PRJNA174973	SAMN02441016	Baltic_Sea_brackish
GCA_001293565.1	Ahrensia	seawater	GenBank	GCA_001293565.1	PRJNA272716	SAMN03285044	China
GCA_001747085	Algibacter	seawater	GenBank	GCA_001747085	NA	NA	Aburatsubo_Inlet
GCA_008033385.1	Algibacter	seawater	GenBank	GCA_008033385.1	PRJNA557012	SAMN12386529	Pacific_Ocean_Caroline_Seamounts
GCA_030344935.1	Algibacter	seawater	GenBank	GCA_030344935.1	PRJNA914060	SAMN32317180	South_Korea
GCA_009827405.1	Alteraurantiacibacter	seawater	GenBank	GCA_009827405.1	PRJNA481858	SAMN13631573	South_Korea
GCA_000172635	Alteromonas	seawater	GenBank	GCA_000172635	NA	NA	Hawaii
GCA_000730385.1	Alteromonas	seawater	GenBank	GCA_000730385.1	NA	NA	NA
GCA_014651355.1	Aquimarina	seawater	GenBank	GCA_014651355.1	PRJDB10508	SAMD00245560	Amur_Bay
GCA_001632745.1	Aquimarina	seawater	GenBank	GCA_001632745.1	PRJNA308409	SAMN04395152	Yellow_Sea
GCA_014641655.1	Blastomonas	seawater	GenBank	GCA_014641655.1	PRJDB10509	SAMD00245037	East_China_Sea
GCA_000799565	Cellulophaga	seawater	GenBank	GCA_000799565	NA	NA	Helgoland,_Germany
GCA_900176415	Cellulophaga	seawater	GenBank	GCA_900176415	NA	NA	Jeju_Island,_Korea
GCA_001653755	Dokdonia	seawater	GenBank	GCA_001653755	NA	NA	Dodko_Korea
GCA_007827285	Dokdonia	seawater	GenBank	GCA_007827285	NA	NA	Helgoland_Germany
GCA_007827465	Dokdonia	seawater	GenBank	GCA_007827465	NA	NA	Helgoland_Germany
GCA_014636685	Dokdonia	seawater	GenBank	GCA_014636685	NA	NA	South_Pacific_Gyre_at_station_U1371
GCA_002155305	Erythrobacter	seawater	GenBank	GCA_002155305	NA	NA	Dokdo_Island_Korea
GCA_002155425.1	Erythrobacter	seawater	GenBank	GCA_002155425.1	PRJNA322640	SAMN06251561	South_Korea
GCA_014705715.1	Erythrobacter	seawater	GenBank	GCA_014705715.1	PRJNA661396	SAMN16056963	South_Korea
GCA_023823125.1	Erythrobacter	seawater	GenBank	GCA_023823125.1	PRJNA481858	SAMN24783967	China
GCA_003344925	Flavobacterium	seawater	GenBank	GCA_003344925	NA	NA	Arctic_surface_seawater
PATRIC262320.7	Flavobacterium	seawater	PATRIC	NA	NA	NA	Antarctica
GCA_000315055.1	Glaciecola_Paraglaciecola	seawater	GenBank	GCA_000315055.1	PRJDB32	SAMD00036604	Northern_ice_sea
GCA_000226565.1	Glaciecola_Paraglaciecola	seawater	GenBank	GCA_000226565.1	PRJNA73073_	SAMN02603857	South_Korea
GCA_002215215.1	Granulosicoccus	seawater	GenBank	GCA_002215215.1	NA	NA	King_George_Island_Australia
GCA_000428525.1	Hellea	seawater	GenBank	GCA_000428525.1	PRJNA182408_	SAMN02440888	Mediterranean
GCA_001403795.1	Jannaschia	seawater	GenBank	GCA_001403795.1	PRJEB9969	SAMEA3490732	South_Korea
GCA_900113265.1	Jannaschia	seawater	GenBank	GCA_900113265.1	PRJEB17300	SAMN04488517	Spain_Valencia
GCA_900109285.1	Jannaschia	seawater	GenBank	GCA_900109285.1	PRJNA303586	SAMN04488526	North_Sea
GCA_900188045.1	Jannaschia	seawater	GenBank	GCA_900188045.1	PRJNA329809	SAMN05421775	South_Korea
GCA_014636335.1	Jejuia_Hyunsoonleella	seawater	GenBank	GCA_014636335.1	PRJDB10509	SAMD00244916	Pacific_Ocean
GCA_900111025.1	Jejuia_Hyunsoonleella	seawater	GenBank	GCA_900111025.1	PRJEB17003	SAMN05421824	South_Korea
GCA_002973595.1	Jejuia_Hyunsoonleella	seawater	GenBank	GCA_002973595.1	PRJNA402455	SAMN07621184	South_Korea
GCA_003172895.1	Leucothrix	seawater	GenBank	GCA_003172895.1	PRJNA472172	SAMN09228919	Svalbard
GCA_003172875.1	Leucothrix	seawater	GenBank	GCA_003172875.1	PRJNA472189	SAMN09228920	Pacific_Ocean
GCA_009811795.1	Litoreibacter	seawater	GenBank	GCA_009811795.1	PRJDB8654	SAMD00181890	Japan
GCA_003054285.1	Litoreibacter	seawater	GenBank	GCA_003054285.1	PRJNA443694	SAMN08776943	South_Korea
GCA_900106565.1	Lutibacter	seawater	GenBank	GCA_900106565.1	PRJEB16539	SAMN05444411	Japan
GCA_900188235.1	Lutibacter	seawater	GenBank	GCA_900188235.1	PRJNA363559	SAMN06265371	South_Korea
GCA_001447995	Maribacter	seawater	GenBank	GCA_001447995	NA	NA	Dokdo_Korea
GCA_001913155.1	Maribacter	seawater	GenBank	GCA_001913155.1	NA	NA	hydrothermal_systems_Kueishantao_Island_Taiwan
GCA_900109345	Maribacter	seawater	GenBank	GCA_900109345	NA	NA	Sea_of_Japan_Gulf_of_Peter_the_Great
GCA_900142175	Maribacter	seawater	GenBank	GCA_900142175	NA	NA	Sea_of_Japan_Gulf_of_Peter_the_Great
TARA_ASW_MAG_00012	Maribacter	seawater	https://figshare.com/articles/dataset/TARA-NON-REDUNDANT-MAGs/4902923	NA	NA	NA	southwest_Atlantic
GCA_002994045	Nonlabens	seawater	GenBank	GCA_002994045	NA	NA	Jeju_Island,_Korea
PATRIC1454201.3	Nonlabens	seawater	PATRIC	NA	NA	NA	Pacific_Ocean
GCA_003254015.1	Nonlabens	seawater	GenBank	GCA_003254015.1	NA	NA	Dokdo,_Korea
GCA_000155735.2	Octadecabacter	seawater	GenBank	GCA_000155735.2	PRJNA19331	SAMN02603620	Alaska
GCA_001187845.1	Octadecabacter	seawater	GenBank	GCA_001187845.1	PRJNA290421	SAMN03891579	North_Sea
TARA_PSE_MAG_00005	Olleya	seawater	https://figshare.com/articles/dataset/TARA-NON-REDUNDANT-MAGs/4902923	NA	NA	NA	southeast_Pacific_ocean
GCA_000687935	Polaribacter	seawater	GenBank	GCA_000687935	NA	NA	Helgoland,_Germany
GCA_000766805.1	Polaribacter	seawater	GenBank	GCA_000766805.1	NA	NA	Helgoland,_Germany
GCA_002954645.1	Polaribacter	seawater	GenBank	GCA_002954645.1	NA	NA	Gangjin_Bay_Korea
GCA_003129485	Polaribacter	seawater	GenBank	GCA_003129485	NA	NA	Amursky_Bay_Sea_of_Japan
GCA_002943715.1	Polaribacter	seawater	GenBank	GCA_002943715.1	NA	NA	Arctic_Deadhorse_Alaska
GCA_009827455.1	Pontixanthobacter	seawater	GenBank	GCA_009827455.1	PRJNA481858	SAMN13631572	South_Korea
GCA_009827395.1	Pontixanthobacter	seawater	GenBank	GCA_009827395.1	PRJNA481858	SAMN13631574	South_Korea
GCA_000196115.1	Rhodopirellula	seawater	GenBank	GCA_000196115.1	PRJNA413	SAMEA3138332	Baltic
GCA_001027925.1	Rhodopirellula	seawater	GenBank	GCA_001027925.1	PRJNA253007	SAMN02866107	Iceland
GCA_000365025.1	Robiginitomaculum	seawater	GenBank	GCA_000365025.1	PRJNA187095	SAMN02440387	Antarctica
GCA_012932215.1	Roseobacter	seawater	GenBank	GCA_012932215.1	PRJNA605959	SAMN14082710	China
GCA_001889025.1	Sphingorhabdus_B	seawater	GenBank	GCA_001889025.1	PRJNA350760	SAMN05945924	South_Korea
GCA_900103185.1	Sulfitobacter	seawater	GenBank	GCA_900103185.1	NA	NA	East_Sea_Korea
GCA_017901135.1	Thiothrix_HyVt-477	seawater	GenBank	GCA_017901135.1	PRJNA719636	SAMN18614031	Russia_White_Sea
GCA_003970385	Vibrio	seawater	GenBank	GCA_003970385	NA	NA	East_China_Sea_depth50m
GCA_003362725	Winogradskyella	seawater	GenBank	GCA_003362725	NA	NA	Korea
GCA_900115105.1	Yoonia_Loktanella	seawater	GenBank	GCA_900115105.1	PRJEB17134	SAMN04488005	South_Korea
GCA_002797915.1	Yoonia_Loktanella	seawater	GenBank	GCA_002797915.1	PRJNA331504_	SAMN05443548	South_Korea
GCA_900114675.1	Yoonia_Loktanella	seawater	GenBank	GCA_900114675.1	PRJEB17470	SAMN05444714	South_Korea
GCA_014199395.1	Yoonia_Loktanella	seawater	GenBank	GCA_014199395.1	PRJNA546773	SAMN12025202	South_Korea
MAG362	Ahrensia	Ulva	this study	NA	PRJNA1040445	NA	Baltic_Atlantic
MAG478	Ahrensia	Ulva	this study	NA	PRJNA1040445	NA	Baltic_Atlantic
MAG509	Ahrensia	Ulva	this study	NA	PRJNA1040445	NA	Baltic_Atlantic
MAG590	Ahrensia	Ulva	this study	NA	PRJNA1040445	NA	Baltic_Atlantic
MAG174	Algibacter	Ulva	this study	NA	PRJNA1040445	NA	Baltic_Atlantic
MAG200	Algibacter	Ulva	this study	NA	PRJNA1040445	NA	Baltic_Atlantic
MAG258	Algibacter	Ulva	this study	NA	PRJNA1040445	NA	Baltic_Atlantic
MAG296	Algibacter	Ulva	this study	NA	PRJNA1040445	NA	Baltic_Atlantic
MAG517	Algibacter	Ulva	this study	NA	PRJNA1040445	NA	Baltic_Atlantic
MAG543	Algibacter	Ulva	this study	NA	PRJNA1040445	NA	Baltic_Atlantic
MAG278	Alteraurantiacibacter	Ulva	this study	NA	PRJNA1040445	NA	Baltic_Atlantic
MAG458	Alteraurantiacibacter	Ulva	this study	NA	PRJNA1040445	NA	Baltic_Atlantic
MAG490	Alteraurantiacibacter	Ulva	this study	NA	PRJNA1040445	NA	Baltic_Atlantic
MAG263	Alteromonas	Ulva	this study	NA	PRJNA1040445	NA	Baltic_Atlantic
MAG304	Alteromonas	Ulva	this study	NA	PRJNA1040445	NA	Baltic_Atlantic
MAG075	Aquimarina	Ulva	this study	NA	PRJNA1040445	NA	Baltic_Atlantic
MAG123	Aquimarina	Ulva	this study	NA	PRJNA1040445	NA	Baltic_Atlantic
MAG175	Aquimarina	Ulva	this study	NA	PRJNA1040445	NA	Baltic_Atlantic
MAG276	Aquimarina	Ulva	this study	NA	PRJNA1040445	NA	Baltic_Atlantic
MAG197	Blastomonas	Ulva	this study	NA	PRJNA1040445	NA	Baltic_Atlantic
MAG338	Blastomonas	Ulva	this study	NA	PRJNA1040445	NA	Baltic_Atlantic
MAG124	Cellulophaga	Ulva	this study	NA	PRJNA1040445	NA	Baltic_Atlantic
MAG191	Cellulophaga	Ulva	this study	NA	PRJNA1040445	NA	Baltic_Atlantic
MAG433	Cellulophaga	Ulva	this study	NA	PRJNA1040445	NA	Baltic_Atlantic
MAG007	Dokdonia	Ulva	this study	NA	PRJNA1040445	NA	Baltic_Atlantic
MAG040	Dokdonia	Ulva	this study	NA	PRJNA1040445	NA	Baltic_Atlantic
MAG078	Dokdonia	Ulva	this study	NA	PRJNA1040445	NA	Baltic_Atlantic
MAG082	Dokdonia	Ulva	this study	NA	PRJNA1040445	NA	Baltic_Atlantic
MAG131	Dokdonia	Ulva	this study	NA	PRJNA1040445	NA	Baltic_Atlantic
MAG182	Dokdonia	Ulva	this study	NA	PRJNA1040445	NA	Baltic_Atlantic
MAG204	Dokdonia	Ulva	this study	NA	PRJNA1040445	NA	Baltic_Atlantic
MAG213	Dokdonia	Ulva	this study	NA	PRJNA1040445	NA	Baltic_Atlantic
MAG234	Dokdonia	Ulva	this study	NA	PRJNA1040445	NA	Baltic_Atlantic
MAG240	Dokdonia	Ulva	this study	NA	PRJNA1040445	NA	Baltic_Atlantic
MAG261	Dokdonia	Ulva	this study	NA	PRJNA1040445	NA	Baltic_Atlantic
MAG314	Dokdonia	Ulva	this study	NA	PRJNA1040445	NA	Baltic_Atlantic
MAG435	Dokdonia	Ulva	this study	NA	PRJNA1040445	NA	Baltic_Atlantic
MAG475	Dokdonia	Ulva	this study	NA	PRJNA1040445	NA	Baltic_Atlantic
MAG477	Dokdonia	Ulva	this study	NA	PRJNA1040445	NA	Baltic_Atlantic
MAG530	Dokdonia	Ulva	this study	NA	PRJNA1040445	NA	Baltic_Atlantic
MAG570	Dokdonia	Ulva	this study	NA	PRJNA1040445	NA	Baltic_Atlantic
MAG584	Dokdonia	Ulva	this study	NA	PRJNA1040445	NA	Baltic_Atlantic
MAG629	Dokdonia	Ulva	this study	NA	PRJNA1040445	NA	Baltic_Atlantic
MAG168	Erythrobacter	Ulva	this study	NA	PRJNA1040445	NA	Baltic_Atlantic
MAG262	Erythrobacter	Ulva	this study	NA	PRJNA1040445	NA	Baltic_Atlantic
MAG277	Erythrobacter	Ulva	this study	NA	PRJNA1040445	NA	Baltic_Atlantic
MAG328	Erythrobacter	Ulva	this study	NA	PRJNA1040445	NA	Baltic_Atlantic
MAG333	Erythrobacter	Ulva	this study	NA	PRJNA1040445	NA	Baltic_Atlantic
MAG349	Erythrobacter	Ulva	this study	NA	PRJNA1040445	NA	Baltic_Atlantic
MAG400	Erythrobacter	Ulva	this study	NA	PRJNA1040445	NA	Baltic_Atlantic
MAG542	Erythrobacter	Ulva	this study	NA	PRJNA1040445	NA	Baltic_Atlantic
MAG052	Flavobacterium	Ulva	this study	NA	PRJNA1040445	NA	Baltic_Atlantic
MAG076	Flavobacterium	Ulva	this study	NA	PRJNA1040445	NA	Baltic_Atlantic
MAG337	Flavobacterium	Ulva	this study	NA	PRJNA1040445	NA	Baltic_Atlantic
MAG535	Flavobacterium	Ulva	this study	NA	PRJNA1040445	NA	Baltic_Atlantic
MAG106	Glaciecola_Paraglaciecola	Ulva	this study	NA	PRJNA1040445	NA	Baltic_Atlantic
MAG181	Glaciecola_Paraglaciecola	Ulva	this study	NA	PRJNA1040445	NA	Baltic_Atlantic
MAG193	Glaciecola_Paraglaciecola	Ulva	this study	NA	PRJNA1040445	NA	Baltic_Atlantic
MAG322	Glaciecola_Paraglaciecola	Ulva	this study	NA	PRJNA1040445	NA	Baltic_Atlantic
MAG381	Glaciecola_Paraglaciecola	Ulva	this study	NA	PRJNA1040445	NA	Baltic_Atlantic
MAG534	Glaciecola_Paraglaciecola	Ulva	this study	NA	PRJNA1040445	NA	Baltic_Atlantic
MAG203	Granulosicoccus	Ulva	this study	NA	PRJNA1040445	NA	Baltic_Atlantic
MAG246	Granulosicoccus	Ulva	this study	NA	PRJNA1040445	NA	Baltic_Atlantic
MAG495	Granulosicoccus	Ulva	this study	NA	PRJNA1040445	NA	Baltic_Atlantic
MAG505	Granulosicoccus	Ulva	this study	NA	PRJNA1040445	NA	Baltic_Atlantic
MAG531	Granulosicoccus	Ulva	this study	NA	PRJNA1040445	NA	Baltic_Atlantic
MAG580	Granulosicoccus	Ulva	this study	NA	PRJNA1040445	NA	Baltic_Atlantic
MAG598	Granulosicoccus	Ulva	this study	NA	PRJNA1040445	NA	Baltic_Atlantic
MAG619	Granulosicoccus	Ulva	this study	NA	PRJNA1040445	NA	Baltic_Atlantic
MAG030	Hellea	Ulva	this study	NA	PRJNA1040445	NA	Baltic_Atlantic
MAG266	Hellea	Ulva	this study	NA	PRJNA1040445	NA	Baltic_Atlantic
MAG279	Hellea	Ulva	this study	NA	PRJNA1040445	NA	Baltic_Atlantic
MAG104	Jannaschia	Ulva	this study	NA	PRJNA1040445	NA	Baltic_Atlantic
MAG286	Jannaschia	Ulva	this study	NA	PRJNA1040445	NA	Baltic_Atlantic
MAG295	Jannaschia	Ulva	this study	NA	PRJNA1040445	NA	Baltic_Atlantic
MAG464	Jannaschia	Ulva	this study	NA	PRJNA1040445	NA	Baltic_Atlantic
MAG513	Jannaschia	Ulva	this study	NA	PRJNA1040445	NA	Baltic_Atlantic
MAG519	Jannaschia	Ulva	this study	NA	PRJNA1040445	NA	Baltic_Atlantic
MAG050	Jejuia_Hyunsoonleella	Ulva	this study	NA	PRJNA1040445	NA	Baltic_Atlantic
MAG308	Jejuia_Hyunsoonleella	Ulva	this study	NA	PRJNA1040445	NA	Baltic_Atlantic
MAG408	Jejuia_Hyunsoonleella	Ulva	this study	NA	PRJNA1040445	NA	Baltic_Atlantic
MAG005	Leucothrix	Ulva	this study	NA	PRJNA1040445	NA	Baltic_Atlantic
MAG008	Litoreibacter	Ulva	this study	NA	PRJNA1040445	NA	Baltic_Atlantic
MAG655	Litoreibacter	Ulva	this study	NA	PRJNA1040445	NA	Baltic_Atlantic
MAG245	Lutibacter	Ulva	this study	NA	PRJNA1040445	NA	Baltic_Atlantic
MAG070	Maribacter	Ulva	this study	NA	PRJNA1040445	NA	Baltic_Atlantic
MAG096	Maribacter	Ulva	this study	NA	PRJNA1040445	NA	Baltic_Atlantic
MAG125	Maribacter	Ulva	this study	NA	PRJNA1040445	NA	Baltic_Atlantic
MAG178	Maribacter	Ulva	this study	NA	PRJNA1040445	NA	Baltic_Atlantic
MAG340	Maribacter	Ulva	this study	NA	PRJNA1040445	NA	Baltic_Atlantic
MAG434	Maribacter	Ulva	this study	NA	PRJNA1040445	NA	Baltic_Atlantic
MAG552	Maribacter	Ulva	this study	NA	PRJNA1040445	NA	Baltic_Atlantic
MAG016	Nonlabens	Ulva	this study	NA	PRJNA1040445	NA	Baltic_Atlantic
MAG034	Nonlabens	Ulva	this study	NA	PRJNA1040445	NA	Baltic_Atlantic
MAG060	Nonlabens	Ulva	this study	NA	PRJNA1040445	NA	Baltic_Atlantic
MAG101	Nonlabens	Ulva	this study	NA	PRJNA1040445	NA	Baltic_Atlantic
MAG212	Nonlabens	Ulva	this study	NA	PRJNA1040445	NA	Baltic_Atlantic
MAG235	Nonlabens	Ulva	this study	NA	PRJNA1040445	NA	Baltic_Atlantic
MAG289	Nonlabens	Ulva	this study	NA	PRJNA1040445	NA	Baltic_Atlantic
MAG300	Nonlabens	Ulva	this study	NA	PRJNA1040445	NA	Baltic_Atlantic
MAG363	Nonlabens	Ulva	this study	NA	PRJNA1040445	NA	Baltic_Atlantic
MAG449	Nonlabens	Ulva	this study	NA	PRJNA1040445	NA	Baltic_Atlantic
MAG643	Nonlabens	Ulva	this study	NA	PRJNA1040445	NA	Baltic_Atlantic
MAG407	Octadecabacter	Ulva	this study	NA	PRJNA1040445	NA	Baltic_Atlantic
MAG273	Olleya	Ulva	this study	NA	PRJNA1040445	NA	Baltic_Atlantic
MAG077	Polaribacter	Ulva	this study	NA	PRJNA1040445	NA	Baltic_Atlantic
MAG145	Polaribacter	Ulva	this study	NA	PRJNA1040445	NA	Baltic_Atlantic
MAG297	Polaribacter	Ulva	this study	NA	PRJNA1040445	NA	Baltic_Atlantic
MAG335	Polaribacter	Ulva	this study	NA	PRJNA1040445	NA	Baltic_Atlantic
MAG446	Polaribacter	Ulva	this study	NA	PRJNA1040445	NA	Baltic_Atlantic
MAG512	Polaribacter	Ulva	this study	NA	PRJNA1040445	NA	Baltic_Atlantic
MAG515	Polaribacter	Ulva	this study	NA	PRJNA1040445	NA	Baltic_Atlantic
MAG091	Pontixanthobacter	Ulva	this study	NA	PRJNA1040445	NA	Baltic_Atlantic
MAG187	Pontixanthobacter	Ulva	this study	NA	PRJNA1040445	NA	Baltic_Atlantic
MAG312	Pontixanthobacter	Ulva	this study	NA	PRJNA1040445	NA	Baltic_Atlantic
MAG555	Pontixanthobacter	Ulva	this study	NA	PRJNA1040445	NA	Baltic_Atlantic
MAG192	Rhodopirellula	Ulva	this study	NA	PRJNA1040445	NA	Baltic_Atlantic
MAG284	Rhodopirellula	Ulva	this study	NA	PRJNA1040445	NA	Baltic_Atlantic
MAG567	Rhodopirellula	Ulva	this study	NA	PRJNA1040445	NA	Baltic_Atlantic
MAG045	Robiginitomaculum	Ulva	this study	NA	PRJNA1040445	NA	Baltic_Atlantic
MAG139	Robiginitomaculum	Ulva	this study	NA	PRJNA1040445	NA	Baltic_Atlantic
MAG223	Robiginitomaculum	Ulva	this study	NA	PRJNA1040445	NA	Baltic_Atlantic
MAG054	Roseobacter	Ulva	this study	NA	PRJNA1040445	NA	Baltic_Atlantic
MAG142	Roseobacter	Ulva	this study	NA	PRJNA1040445	NA	Baltic_Atlantic
MAG321	Roseobacter	Ulva	this study	NA	PRJNA1040445	NA	Baltic_Atlantic
MAG108	Sphingorhabdus_B	Ulva	this study	NA	PRJNA1040445	NA	Baltic_Atlantic
MAG214	Sphingorhabdus_B	Ulva	this study	NA	PRJNA1040445	NA	Baltic_Atlantic
MAG255	Sphingorhabdus_B	Ulva	this study	NA	PRJNA1040445	NA	Baltic_Atlantic
MAG339	Sphingorhabdus_B	Ulva	this study	NA	PRJNA1040445	NA	Baltic_Atlantic
MAG454	Sphingorhabdus_B	Ulva	this study	NA	PRJNA1040445	NA	Baltic_Atlantic
MAG080	Sulfitobacter	Ulva	this study	NA	PRJNA1040445	NA	Baltic_Atlantic
MAG093	Sulfitobacter	Ulva	this study	NA	PRJNA1040445	NA	Baltic_Atlantic
MAG264	Sulfitobacter	Ulva	this study	NA	PRJNA1040445	NA	Baltic_Atlantic
MAG268	Sulfitobacter	Ulva	this study	NA	PRJNA1040445	NA	Baltic_Atlantic
MAG357	Sulfitobacter	Ulva	this study	NA	PRJNA1040445	NA	Baltic_Atlantic
MAG368	Sulfitobacter	Ulva	this study	NA	PRJNA1040445	NA	Baltic_Atlantic
MAG504	Sulfitobacter	Ulva	this study	NA	PRJNA1040445	NA	Baltic_Atlantic
MAG560	Sulfitobacter	Ulva	this study	NA	PRJNA1040445	NA	Baltic_Atlantic
MAG603	Sulfitobacter	Ulva	this study	NA	PRJNA1040445	NA	Baltic_Atlantic
MAG653	Sulfitobacter	Ulva	this study	NA	PRJNA1040445	NA	Baltic_Atlantic
MAG294	Thiothrix_HyVt-477	Ulva	this study	NA	PRJNA1040445	NA	Baltic_Atlantic
MAG334	Thiothrix_HyVt-477	Ulva	this study	NA	PRJNA1040445	NA	Baltic_Atlantic
MAG002	Vibrio	Ulva	this study	NA	PRJNA1040445	NA	Baltic_Atlantic
MAG606	Vibrio	Ulva	this study	NA	PRJNA1040445	NA	Baltic_Atlantic
MAG520	Winogradskyella	Ulva	this study	NA	PRJNA1040445	NA	Baltic_Atlantic
MAG544	Winogradskyella	Ulva	this study	NA	PRJNA1040445	NA	Baltic_Atlantic
MAG600	Winogradskyella	Ulva	this study	NA	PRJNA1040445	NA	Baltic_Atlantic
MAG199	Yoonia_Loktanella	Ulva	this study	NA	PRJNA1040445	NA	Baltic_Atlantic
MAG291	Yoonia_Loktanella	Ulva	this study	NA	PRJNA1040445	NA	Baltic_Atlantic
MAG473	Yoonia_Loktanella	Ulva	this study	NA	PRJNA1040445	NA	Baltic_Atlantic
MAG550	Yoonia_Loktanella	Ulva	this study	NA	PRJNA1040445	NA	Baltic_Atlantic
MAG652	Yoonia_Loktanella	Ulva	this study	NA	PRJNA1040445	NA	Baltic_Atlantic
